# Chemical signatures of human odour generate a unique neural code in the brain of *Aedes aegypti* mosquitoes

**DOI:** 10.1101/2020.11.01.363861

**Authors:** Zhilei Zhao, Jessica L. Zung, Alexis L. Kriete, Azwad Iqbal, Meg A. Younger, Benjamin J. Matthews, Dorit Merhof, Stephan Thiberge, Martin Strauch, Carolyn S. McBride

## Abstract

A globally invasive form of the mosquito *Aedes aegypti* specializes in biting humans, making it an efficient vector of dengue, yellow fever, Zika, and chikungunya viruses. Host-seeking females strongly prefer human odour over the odour of non-human animals, but exactly how they distinguish the two is not known. Vertebrate odours are complex blends of volatile chemicals with many shared components, making discrimination an interesting sensory coding challenge. Here we show that human and animal odour blends evoke activity in unique combinations of olfactory glomeruli within the *Aedes aegypti* antennal lobe. Human blends consistently activate a ‘universal’ glomerulus, which is equally responsive to diverse animal and nectar-related blends, and a more selective ‘human-sensitive’ glomerulus. This dual signal robustly distinguishes humans from animals across concentrations, individual humans, and diverse animal species. Remarkably, the human-sensitive glomerulus is narrowly tuned to the long-chain aldehydes decanal and undecanal, which we show are consistently enriched in (though not specific to) human odour and which likely originate from unique human skin lipids. We propose a model of host-odour coding wherein normalization of activity in the human-sensitive glomerulus by that in the broadly-tuned universal glomerulus generates a robust discriminatory signal of the relative concentration of long-chain aldehydes in a host odour blend. Our work demonstrates how animal brains may distil complex odour stimuli of innate biological relevance into simple neural codes and reveals novel targets for the design of next-generation mosquito-control strategies.

---

The discrimination of odour cues is a challenging problem faced by animals in nature. Decades of olfactory research has revealed the principles by which animals may identify individual compounds or simple mixtures – using combinatorial codes for flexible, learned behaviours^1–6^ or labelled lines for hard-wired, innate responses^7–12^. However, most natural odours are blends of tens to hundreds of compounds^13–15^. How animals evolve to efficiently recognize these more complex stimuli, especially those with important innate meaning, is poorly understood^16–19^.

This problem is particularly relevant for *Aedes aegypti* mosquitoes. A globally invasive subspecies of *Ae. aegypti* has recently evolved to specialize in biting humans and thus become the primary worldwide vector of human arboviral disease^20,21^. Females rely heavily on their sense of smell to choose among potential hosts^22^ and show a robust preference for human odour over the odour of non-human animals^21,23,24^ (hereafter ‘animals’) (Fig. 1a–d). The apparent ease with which they distinguish these stimuli is remarkable since vertebrate odours are complex blends of relatively common compounds that are frequently shared across species^13,25–27^. Females require a multi-component blend for strong attraction^28–30^ and may discriminate based on the ratios in which different components are mixed^31,32^. Understanding exactly which features of human odour are used for discrimination and how these features are represented at the neural level would provide basic insight into olfactory coding and potential targets for use in vector control.

**Fig. 1.**

Preference of *Aedes aegypti* mosquitoes for human odour and possible coding mechanisms. **a–d**, Response of female *Ae. aegypti* mosquitoes to human and animal odours in no-choice (**a,b**) and choice (**c,d**) olfactometer trials. Bars (or circles) and lines represent means and 95% confidence intervals from beta-binomial mixed models (n=12 trials/comparison evenly spread across 6 humans, 2 rats, 2 guinea pigs, 1 quail, wool from 1 sheep, and hair from 4 dogs). Response to exhaled human breath (**a**, top), synthetic CO_2_ (**b**, top), or unworn control sleeves (**b**, second from top) was minimal in the absence of human or animal odour. **e**, All olfactory sensory neurons that express the same receptor complex (same colour) send axons to a single glomerulus in the antennal lobe. **f**, Schematics show different ways in which the neural activity evoked by human and animal odours in the antennal lobe may differ, allowing mosquitoes to discriminate. Shades of red indicate different levels of neural activity.

Mosquitoes detect volatile chemical cues using thousands of olfactory sensory neurons scattered across the antennae and maxillary palps^33^. Carbon dioxide is detected by a single class of neurons that express a gustatory receptor complex^34–37^, while acids and amines are detected by multiple neural classes that express receptors in the ionotropic receptor (IR) family^38–41^. These odorants and neurons are critical for baseline host attraction in *Ae. aegypti*^28,36,42–44^. However, for fine-grained discrimination among host species, females rely heavily on a more diverse set of ligands recognized by neurons that express receptors in the odorant receptor (OR) family^24,45^. Females carrying mutations in the conserved OR co-receptor *orco* are attracted to hosts, but fail to discriminate strongly between humans and animals^45^. In the brain, all neurons that express the same ligand-specific receptor complex send axons to a single olfactory glomerulus within the antennal lobe^46^ (Fig. 1e), making it an ideal location to decipher the coding of complex host odour blends across sensory neuron classes^3,18^. Here we set out to determine how representations of human and animal odours differ at this critical junction (Fig. 1f) and what chemical features underlie this difference.
