## Supplementary Table 1 for "Chemical signatures of human odour generate a unique neural code in the brain of *Aedes aegypti* mosquitoes"

	Human_B37.3	Human_G11.2	Human_P65	Human_L42.4	Human_L42.5	Human_L42.6	Human_R36	Human_L95	Human_L51	Human_B37.2	Human_L42.3	Human_G35	Human_U58.2	Human_M44	Human_T13	Human_B37	Human_V36	Human_V98	Human_T71.2	Human_E32	Human_Q82.2	Human_Q82	Dog	GP	Sheep	Rat	Quail	Honey	Milkweed
Decanal	0.254528778	0.207978652	0.279789661	0.312684453	0.214494875	0.230317892	0.140142553	0.3100897	0.315544128	0.292519363	0.350420013	0.268155432	0.182159336	0.160274317	0.12885457	0.316428138	0.213616129	0.219301755	0.259975759	0.036151796	0.090987318	0.120288819	0.074833729	0.019634961	0.014176322	0.040359634	0.021577636	0.076332876	0.003061869
Nonanal	0.114869819	0.110586636	0.140231837	0.13963697	0.114219662	0.110724587	0.121972499	0.153168684	0.17699984	0.203345284	0.15092382	0.181124394	0.066591724	0.154032204	0.089168356	0.20646868	0.102031587	0.279925547	0.284455572	0.045278774	0.268380452	0.2592179	0.281695355	0.1540207	0.142700092	0.064624179	0.082904389	0.069662898	0.002513425
Sulcatone	0.148622288	0.176121671	0.126996243	0.160497837	0.212381325	0.206230614	0.19972377	0.06864807	0.134657833	0.134882324	0.150650791	0.171208942	0.091875857	0.229107548	0.142175379	0.130855905	0.038950966	0.14452527	0.128588882	0.292362309	0.125184238	0.064072733	0.015102365	0.015035362	0.01328927	0.0066754	0.0056636	0.00140932	0.000148061
Acetoin	0.191449824	0.206943678	0.117552797	0.127064155	0.124571294	0.093329658	0.244076315	0.087035628	0.044673917	0.060320606	0.035097043	0.040782276	0.372812282	0.073192547	0.322517097	0.033803682	0.381476617	0.061547504	0.02638049	0.227635437	0.009989573	0.025383548	0	0.008953233	0	0.045288429	0.012482026	0.020837599	0
Geranylacetone	0.123837241	0.147885517	0.126782815	0.070032209	0.144318428	0.162358433	0.171472859	0.122714575	0.136156167	0.095098722	0.14137255	0.078366654	0.162700735	0.109784162	0.101873801	0.094232591	0.077709288	0.070271209	0.082486483	0.11240964	0.045052821	0.027706834	0.001646047	0.007107935	0.002592408	0.002029345	0.006100917	0.002966432	0.000166777
Hexanal	0.013762364	0.014925187	0.024089092	0.03325697	0.021522335	0.0204946	0.021087922	0.022565616	0.030167269	0.02114919	0.02242849	0.036385463	0.012611912	0.031795601	0.015833654	0.023430915	0.018812554	0.038804561	0.050912789	0.027039022	0.151012797	0.29628845	0.105553513	0.289361228	0.178698736	0.038373306	0.352832857	0.016608671	0.00118363
Octanal	0.049012589	0.03855217	0.069375174	0.065985528	0.059365377	0.052574002	0.054816418	0.052698183	0.066787711	0.081039447	0.070439449	0.090646706	0.029863912	0.045458611	0.037139973	0.08022456	0.039699293	0.070170198	0.068144453	0.040403567	0.096345908	0.074760573	0.050192336	0.042809692	0.089757929	0.018788221	0.023539739	0.026991702	0.001220035
Heptanal	0.008303929	0.009092513	0.014287473	0.011607395	0.012551042	0.013144786	0.010881641	0.015312569	0.012449506	0.013514945	0.010694672	0.018914205	0.006857625	0.013651188	0.008577121	0.014504963	0.011247544	0.016033199	0.021797634	0.012156814	0.048543583	0.030148661	0.07159039	0.182809314	0.260894017	0.092943781	0.033410293	0.014152736	0.000704204
Beta.ocimene	0	0	0	0	0	0	0	0	0	0	0	0	0	0	0	0	0	0	0	0	0	0	0	0.002670463	0	0	0.006693961	0	0.93455087
Benzaldehyde	0.007981757	0.011144099	0.012763512	0.009001991	0.016222996	0.020445562	0.005715925	0.007655077	0.013317134	0.010364334	0.005272923	0.010094598	0.009675237	0.026030811	0.013497449	0.007831113	0.013824447	0.012342238	0.007468491	0.014927322	0.017642442	0.01297533	0.026447333	0.022929614	0.017198898	0.020371868	0.041038887	0.049370876	0.044482318
X2.Heptanone	0	0.000433579	0.000559105	0	0	0	0	0.000805834	0	0.000414124	0	0.002096406	0.000277283	0	0	0.000487704	0.000695321	0.000348258	0.000505053	0	0	0.000710658	0.001318404	0.001685028	0.00648587	0.382314972	0.004623698	0.001468844	0
X1.Dodecanol	0.007221492	0.009963377	0.002441778	0.001450402	0.005382577	0.004251317	0	0.004533202	0.003768279	0.027185674	0.001021421	0.007681766	0.00135116	0.009422155	0.00404999	0.014750679	0.006081057	0.004000823	0.002504057	0.116455434	0.007467621	0.00573544	0.070216775	0	0	0.00666744	0.012143107	0.004993144	0.001387221
Dimethyl.sulfone	0.003840857	0	0	0	0	0.000804662	0.002312818	0	0.00128823	0.002000914	0	0	0	0.01157586	0.011950024	0.000231435	0.004613014	0.00066095	0	0.004032674	0	0.000282578	0.007214375	0.010116916	0.052740049	0.065943325	0.126287783	0	0
Nonane	0.004908361	0.008231008	0.012541933	0.007470604	0.011283822	0.007323912	0.004705798	0.055268349	0.008707342	0.007484125	0.005449046	0.012406484	0.009651227	0.01177151	0.006239691	0.006896127	0.008812989	0.005354591	0.005386773	0.01028205	0.014202319	0.01029207	0.006191891	0.008230296	0.004965342	0.004108439	0.00560826	0.006293847	0.000793589
E.2.nonenal	0.006501542	0.005155427	0.004971835	0.005682413	0	0	0.003824962	0.005401402	0.008062249	0.007549678	0.007404688	0.01212688	0.002996496	0	0	0.00940597	0.007395147	0.019917438	0.012518956	0.005995731	0.016415359	0.028703591	0.011002114	0.035757266	0	0	0.037210582	0	0
Hotrienol	0	0	0	0	0	0	0	0	0	0	0	0	0	0	0	0	0	0	0	0	0	0	0	0	0	0	0	0.238770533	0
Limonene	0.015104532	0.002745375	0.007326056	0.008916817	0.003976604	0.010952816	0.001321495	0.001766779	0.005127313	0.004687454	0.005625285	0.008373873	0.001946192	0.008899906	0.006119744	0.021951162	0.006584041	0.00617605	0.006489093	0.004214088	0.014138315	0.001666406	0.036287102	0.008944083	0.035261584	0	0	0.003916829	0
Undecanal	0.013338157	0.014223275	0.011705486	0.012278118	0.007207795	0.008897029	0.002169551	0.021640263	0.016897299	0.008643958	0.021821833	0.008909279	0.012148915	0.004599361	0.004689172	0.012339065	0.012654568	0.006726784	0.010964271	0.002195615	0.005260172	0.002924511	0	0	0.001482549	0.002819312	0.002541726	0.008404045	0.000423014
Benzyl.alcohol	0.012432003	0.006149785	0.001196578	0.003138196	0.004179826	0.010223239	0.002000166	0.001671343	0.0032699	0.002853239	0.002064477	0.003408818	0.004203603	0.032543917	0.052211095	0.000811897	0.012096941	0.009037344	0.003895144	0.006647142	0.006149944	0	0	0.019395884	0	0.003613451	0.004877202	0.015803989	0.003568113
Unknown.15.03	0.00498332	0.005067315	0.014674161	0.013250049	0.009288303	0.005834775	0.001465375	0.003886141	0.002013772	0.00198997	0.002836537	0	0.007125806	0.015624071	0.026034767	0.003042034	0.009234045	0.005719003	0.005347699	0.006256201	0.010557484	0.002668171	0.027440692	0.003320379	0.004859456	0.005015725	0.00682473	0	0.001399416
Octane	0.003684383	0.00585704	0.007612412	0.004381464	0.007754225	0.004597076	0.003094739	0.039799877	0.005150333	0.006804312	0.002207844	0.00683852	0.004133217	0.012543367	0.004869628	0.006337378	0.006111278	0.007835949	0.005596391	0.01022271	0.011991356	0.009772215	0.005706204	0	0.004353558	0	0.007716813	0.008720798	0.000688772
Phenol	0.004626845	0.004344045	0.003489557	0.001871853	0.005164866	0.005752909	0.001243994	0.003373427	0.002745306	0.003543316	0.003206864	0.003499413	0.004094291	0.011013167	0.007284163	0.002758904	0.007810759	0.004698445	0.003107898	0.003522311	0.007657156	0.001879763	0.006443961	0.029447408	0	0.016115394	0.044267021	0.009908836	0.00064339
X1.Octene	0.00363625	0.004229585	0.005603245	0.00307363	0.010248804	0.005811641	0.002073602	0.011802053	0.004652389	0.005281198	0.001716666	0.006708927	0.003643034	0.007805299	0.007102075	0.00390513	0.007231725	0.00517138	0.002813966	0.007073577	0.010570924	0.005364147	0.003379246	0.004365683	0.004113217	0.013250691	0.033328084	0.015152724	0.001936918
Tetradecane	0.001574061	0.00227326	0.002105567	0.00100451	0.002048362	0.001487691	0.00048847	0.001023496	0.000905252	0.001148694	0.000773069	0.004947464	0.003264562	0.005882618	0.004228244	0.001202277	0.003398901	0.001487586	0.001779796	0.002048142	0.002251617	0.001191379	0.123377413	0.005310487	0.002161086	0.008416372	0.007005885	0.00192758	0
Pentanal	0	0.003592053	0.007436069	0.004180968	0.006339934	0.008349182	0.00305091	0.005028912	0.003489732	0.002523236	0.001865331	0.004038628	0.003841373	0.00628284	0	0.003462417	0.003238586	0.003845487	0.005104375	0.00560106	0.013582054	0.014117178	0.004771267	0.01126067	0.029934301	0	0.013025748	0.006378677	0.000657996
X2.Pentanone	0.001976872	0.00196343	0.002770927	0.0015124	0.003154666	0.002445673	0.001133458	0.001867732	0.001459009	0.001408148	0.000741301	0.00271987	0.001631077	0.003511868	0.001834108	0.00156711	0.003816057	0.00176037	0.001068519	0.002756002	0.002516218	0.001950454	0.002052858	0.002439325	0.004542831	0.04292424	0.010924538	0.004921247	0.000393479
X4.Oxoisophorone	0	0	0	0	0	0	0	0	0	0	0	0	0	0	0	0	0	0	0	0	0	0	0	0	0.001782661	0	0	0.104275446	0
Naphthalene	0.001138026	0.001204555	0.002463673	0.001014206	0.001985511	0.002021268	0.000682186	0.000640836	0.000731434	0.00133177	0.000924839	0.015794099	0.000808301	0.004403337	0.001866095	0.000668042	0.001124071	0.001991596	0.000828119	0.002551988	0.002678617	0.00091478	0.023087787	0.003685752	0.002792924	0.000990898	0.004337953	0.001215859	7.69E-05
X1.Hexanol	0.001021918	0	0	0	0	0	0	0	0	0.001169495	0	0.000955012	0.002880943	0	0	0.00131127	0	0.000914334	0.000199502	0	0	0	0.001203185	0.013926859	0.041442535	0.00856438	0.008338514	0	0
Furfural	0.000813021	0.000557399	0.00073025	0.00049843	0.001168298	0.001309448	0.000264311	0.000739078	0.000368398	0.000965623	0.000357827	0.001299709	0.00039277	0.002082666	0.001046348	0.000751136	0.001001703	0.000864982	0.00051768	0.000783228	0	0	0.005256822	0.00679584	0.000936478	0.003502614	0.003637442	0.042947865	0
Beta.methyl.gamma.butyrolactone	0	0	0	0	0	0	0	0	0	0	0	0	0	0	0	0	0	0	0	0	0	0	0	0	0	0	0	0.068800465	0
Unknown.alkane.18.53	0	0	0	0	0	0	0	0	0	0	0	0	0	0	0	0	0	0	0.000251131	0	0	0	0.0031534	0.020090847	0	0.026022961	0.007849119	0.002859103	0
X2.3.Pentanedione	0	0	0	0	0	0	0	0	0	0	0	0	0	0	0	0	0	0	0	0	0	0	0	0	0	0.031461309	0.02754531	0	0
p.Cresol	0.0003602	0.000359752	0	0.000287669	0.000877754	0	9.33E-05	0.000708813	0	0.000292587	0.000356925	0	0.000257159	0	0.000578503	0	0.000455789	0	0.000135021	0.000644184	0	0	0	0.004167015	0.034983568	0.006753493	0.004236271	0.000785848	0
X2.hexyl.1.1.4.trimethyl.cyclobutane	0	0	0	0	0	0	0	0	0	0	0	0	0	0	0	0	0	0	0	0	0	0	0	0	0	0	0	0.042068355	0
X1.Octen.3.ol	0.000225303	0.000419619	0.000320043	0.000220765	0.000291318	0.00144977	0.000184972	0.000154363	0.000610256	0.00032049	0.000346042	0.000474854	0.00020397	0.000594458	0.000258952	0.000339718	0.000275582	0.000567151	0.000277912	0.000353183	0.003281497	0.000983809	0.00162195	0.002334851	0.004743589	0.001807072	0.018430696	0	0
X4.6.Dimethyldodecane	0	0	0	0	0	0	0	0	0	0	0	0	0	0	0	0	0	0	0.000315743	0	0	0	0	0.017933535	0.001404741	0.015605967	0.004661295	0	0
p.Anisaldehyde	0.000244271	0	0	0	0	0	0	0	0	0.000167779	0	0	0	0	0	0	0	0	0.000182348	0	0	0	0	0	0	0	0	0.039147279	0
Isoamyl.cyanide	0	0	0	0	0	0	0	0	0	0	0.003886035	0.00204133	0	0	0	0	0	0	0	0	0	0	0.007803347	0.025818653	0	0	0	0	0
X2.6.Dimethyl.3.7.octadiene.2.6.diol	0	0	0	0	0	0	0	0	0	0	0	0	0	0	0	0	0	0	0	0	0	0	0	0	0	0	0	0.037452069	0
Unknown.alkane.13.46	0	0	0	0	0	0.004775833	0	0	0	0	0	0	0	0	0	0	0	0	0	0	0.010131249	0	0	0	0.020285084	0	0	0	0
Linalool	0	0	0	0	0	0	0	0	0	0	0	0	0	0.008116609	0	0	0	0	0	0	0	0	0.003619948	0	0	0	0	0.022467157	0
Unknown.alkane.13.53	0	0	0	0	0	0.004091625	0	0	0	0	0	0	0	0	0	0	0	0	0	0	0.008008965	0	0	0	0.021420905	0	0	0	0
Lilac.aldehyde	0	0	0	0	0	0	0	0	0	0	0	0	0	0	0	0	0	0	0	0	0	0	0	0	0	0	0	0.032986354	0
Ethylpyrazine	0	0	0	0	0	0	0	0	0	0	0	0	0	0	0	0	0	0	0	0	0	0	0	0	0	0.02464778	0	0	0
Unknown.alkane.18.80	0	0	0	0	0	0	0	0	0	0	0	0	0	0	0	0	0	0	0	0	0	0	0.021790193	0	0	0	0	0	0
Acetamide	0	0	0	0	0	0	0	0	0	0	0	0	0	0	0	0	0	0	0	0	0	0	0	0.019640721	0	0	0	0	0
X2.Methylfuran	0	0	0.00018272	0	0	0	0	0	0	0	9.42E-05	0	0	0	0	0	0	0	0	0	0	0	0	0	0	0	0.018333915	0	0
