## Supplementary Table 2 for "Chemical signatures of human odour generate a unique neural code in the brain of *Aedes aegypti* mosquitoes"

### Sheet: Sheet1
Compound	Alternate name(s)	RT (min)	Base peak m/z	In odour analysis (Fig. 3)	Verified by	CAS	Purity/Grade	Supplier	Catalog number	Solvent	Dilution: select reference odorant	Dilution: final reference odorant	Dilution: human concentration (single)	Dilution: human concentration (combo)	Dilution: equal concentration
2-pentanone		6.05738	43	T	NIST library match	107-87-9
2,3-pentanedione		6.16831	43	T	NIST library match	600-14-6
pentanal		6.18203	43.98	T	external standard	110-62-3	≥97%	Sigma-Aldrich	W309818-SAMPLE-K	paraffin oil					8.45e-06
acetoin	3-hydroxybutanone	7.08775	45	T	external standard	513-86-0	≥95%	Sigma-Aldrich	W200808-SAMPLE-K	water	0.01		0.000236306		0.001095
1-octene		7.51865	55.02	T	NIST library match	111-66-0
octane		7.6343	43.02	T	NIST library match	111-65-9
2-methylfuran	sylvan	7.68594	53.01	T	NIST library match	534-22-5
hexanal		8.42239	44	T	external standard	66-25-1	98%	Sigma-Aldrich	115606-100ML	paraffin oil	0.01		3.49e-06	2.54e-06	1.86e-05
acetamide		9.4851	59	T	NIST library match	60-35-5
furfural	2-furaldehyde	9.72824	96.03	T	external standard	98-01-1	99%	Sigma-Aldrich	185914-5ML	paraffin oil	0.01	0.01			2.67e-05
nonane		9.85934	43	T	NIST library match	111-84-2
isoamyl cyanide		9.96897	55.02	T	NIST library match	542-54-1
1-hexanol		10.1626	56.04	T	external standard	111-27-3	98%	Sigma-Aldrich	H13303-100ML	paraffin oil	0.01				6.39e-05
2-heptanone		10.5617	43.02	T	external standard	110-43-0	99%	Sigma-Aldrich	537683-100ML	paraffin oil	0.01				4.16e-05
heptanal		10.7332	70.05	T	external standard	111-71-7	≥95%	Sigma-Aldrich	W254002-SAMPLE	paraffin oil	0.01	0.01	4.91e-06	5.69e-06	6.08e-05
ethylpyrazine		11.0115	107.01	T	NIST library match	13925-00-3
1-octen-3-ol		12.532	57	T	external standard	3391-86-4	≥98%	Sigma-Aldrich	W280518-SAMPLE-K	paraffin oil	0.01	0.01
benzaldehyde		12.5394	106	T	external standard	100-52-7	≥99.5%	Sigma-Aldrich	418099-100ML	paraffin oil	0.01	0.01			6.81e-05
sulcatone	6-methyl-5-hepten-2-one	12.6955	43.02	T	external standard	110-93-0	99%	Sigma-Aldrich	M48805-100ML	paraffin oil	0.01	0.01	0.000111731	0.000156	0.00012
octanal		12.9702	41	T	external standard	124-13-0	99%	Sigma-Aldrich	O5608-100ML	paraffin oil	0.01		8.2012e-05	0.000121	0.000276
dimethyl sulfone		13.043	79	T	external standard	67-71-0	98%	Sigma-Aldrich	M81705-5G	water					0.27803
limonene		13.0998	68.01	T	external standard	5989-54-8	≥99.0%	Sigma-Aldrich	62128-5ML	paraffin oil	0.01		2.8009e-05	3.22e-05	0.000231
β-ocimene	3,7-dimethyl-1,3,6-octatriene	13.3794	93	T	external standard	13877-91-3	≥90%	Sigma-Aldrich	W353901-SAMPLE	paraffin oil	0.01				0.000686
β-methyl-γ-butyrolactone	dihydro-4-methyl-2(3H)-furanone	13.4091	42.01	T	NIST library match	65284-00-6
unknown alkane (13.46)		13.4627	57	T	NIST library match
unknown alkane (13.53)		13.5302	57	T	NIST library match
phenol		14.0242	94	T	external standard	108-95-2	≥99.5%	Sigma-Aldrich	P5566-25G	water	0.01	0.01
2-hexyl-1,1,4-trimethyl-cyclobutane		14.2667	70	T	NIST library match	49622-19-7
benzyl alcohol		14.4576	79.01	T	external standard	100-51-6	≥99%	Sigma-Aldrich	W213705-SAMPLE-K	paraffin oil	0.01
linalool	3,7-dimethyl-1,6-octadien-3-ol	15.0191	71	T	external standard	78-70-6	97%	Sigma-Aldrich	L2602-5G	paraffin oil	0.01
unknown (15.03)		15.0283	73	T
nonanal		15.0788	57.04	T	external standard	124-19-6	≥99.5%	Sigma-Aldrich	442719	paraffin oil	0.01		0.000959	0.001707	0.00181
hotrienol	1,5,7-octatrien-3-ol, 3,7-dimethyl-	15.2469	71	T	NIST library match	20053-88-7
p-cresol	4-methylphenol	15.7791	107.01	T	external standard	106-44-5	≥99.0%	Sigma-Aldrich	42429-5G-F	water	0.01				0.006681
lilac aldehyde	2-(5-ethenyl-5-methyloxolan-2-yl)propanal	16.387	55	T	NIST library match	67920-63-2
(E)-2-nonenal		16.4951	41.02	T	external standard	18829-56-6	0.97	Sigma-Aldrich	255653-5G
4-oxoisophorone	2,6,6-trimethyl-2-cyclohexene-1,4-dione; ketoisophorone	16.5641	68	T	external standard	1125-21-9	≥98%	Sigma-Aldrich	W342106-SAMPLE-K	paraffin oil	0.1	0.1			0.001003
decanal		17.0662	41	T	external standard	112-31-2	≥98%	Sigma-Aldrich	D7384-25G	paraffin oil	0.01		0.00564	0.0184	0.00451
naphthalene		17.1311	127.95	T	NIST library match	91-20-3
2,6-dimethyl-3,7-octadiene-2,6-diol		17.4889	82.01	T	NIST library match	51276-34-7
4,6-dimethyldodecane		17.7222	71.05	T	NIST library match	61141-72-8
unknown alkane (18.53)		18.53	57	T	NIST library match
unknown alkane (18.80)		18.8031	57	T	NIST library match
p-anisaldehyde	4-methoxybenzaldehyde	18.8428	135	T	NIST library match	123-11-5
undecanal		18.9227	43.02	T	external standard	112-44-7	≥98.0%	Sigma-Aldrich	80139-1ML	paraffin oil	0.01		0.00675634	0.025152	0.0584
tetradecane		19.7458	57.05	T	external standard	629-59-4	≥99.0%	Sigma-Aldrich	87140-50ML	paraffin oil					0.2304
geranylacetone	6,10-dimethyl-5,9-undecadien-2-one	21.5015	43	T	external standard	689-67-8	≥97%	Sigma-Aldrich	W354201-100G-K	-	0
1-dodecanol		21.724	55.03	T	NIST library match	112-53-8
δ-valerolactone	tetrahydro-2H-pyran-2-one			F		542-28-9	technical grade	Sigma-Aldrich	389579-25ML	paraffin oil					0.000868
pentadecane				F		629-62-9	≥99%	Sigma-Aldrich	P3406-25G	paraffin oil	0.1
propanoic acid				F		79-09-4	≥99.5%	Sigma-Aldrich	402907-100ML	water	0.01
2-ethylhexanol				F		104-76-7	≥99.6%	Sigma-Aldrich	538051-500ML	paraffin oil	0.01	0.01
3-octanone				F		106-68-3	analytical standard	Sigma-Aldrich		paraffin oil	0.01
methyl hexanoate				F		106-70-7	≥99%	Sigma-Aldrich	W270806-SAMPLE	paraffin oil	0.01
methyl laurate				F		111-82-0	99.5%	Sigma-Aldrich	234591-5G	-	0
undecane				F		1120-21-4	≥99%	Sigma-Aldrich	U407-25ML	paraffin oil			2.47469e-05	2.72e-05
heptyl acetate				F		112-06-1	≥98%	Sigma-Aldrich	W254711-SAMPLE-K	paraffin oil	0.1	0.1
1-heptanol				F		11-70-6	≥99.9%	Sigma-Aldrich	72954-1ML-F	paraffin oil	0.01
indole				F		120-72-9	≥99%	Sigma-Aldrich	I3408-25G	-	0
benzeneacetaldehyde				F		122-78-1	≥95%	Sigma-Aldrich	W287407-SAMPLE-K	paraffin oil	0.01
butyl acetate				F		123-86-4	≥99%	Sigma-Aldrich	287725-100ML	paraffin oil	0.01				1.86e-05
DEET				F		134-62-3	97%	Sigma-Aldrich	D100951-100G	paraffin oil	0.01
hexanoic acid				F		142-62-1	≥99%	Sigma-Aldrich	153745-500G	-	0	0
dodecanoic acid				F		143-07-7	≥99%	Sigma-Aldrich	L4250-100G	-	0
4-methyloctane				F		2216-34-4	≥95%	Carbosynth	FM29502	paraffin oil	0.01	0.01
geosmin				F		23333-91-7	?	Perfumer Supply House	23333-91-7	paraffin oil	0.01
decanoic acid				F		334-48-5	≥98%	Sigma-Aldrich	W236411-SAMPLE-K	-	0
trans-nerolidol	3,7,11-trimethyl-1,6,10-dodecatrien-3-ol			F		40716-66-3	≥85%	Sigma-Aldrich	18143-100MG-F	paraffin oil	0.01
eucalyptol	1,8-cineole			F		470-82-6	99%	Sigma-Aldrich	C80601-5ML	paraffin oil	0.01	0.01
isovaleric acid	3-methylbutanoic acid			F		503-74-2	≥99%	Sigma-Aldrich	W310204-SAMPLE	water	0.01
myristic acid	tetradecanoic acid			F		544-63-8	≥99%	Sigma-Aldrich	M3128-10G	-	0
hexadecane				F		544-76-3	99%	Sigma-Aldrich	H6703-100ML	paraffin oil	0.1
urea				F		57-13-6	≥99%	Sigma-Aldrich	U5128-100G	-	0
terpinolene				F		586-62-9	≥94%	Sigma-Aldrich	43905-1ML	paraffin oil	0.01
3-octanol				F		589-98-0	99%	Sigma-Aldrich	218405-50G	paraffin oil	0.01
linalool oxide				F		60047-17-8	≥97.0%	Sigma-Aldrich	62141-25ML	paraffin oil	0.01
2-nonanol				F		628-99-9	99%	Sigma-Aldrich	N30307-25G	paraffin oil	0.01
phenylethyl amine				F		64-04-0	≥99%	Sigma-Aldrich	241008-50ML	water	0.01	0.01
acetic acid				F		64-19-7	≥99.7%	Sigma-Aldrich	695092-100ML	water	0.01
(R)-carvone				F		6485-40-1	98%	Sigma-Aldrich	124931-5ML	paraffin oil	0.01
trans-2-hexen-1-al				F		6728-26-3	98%	Sigma-Aldrich	132659-5G	paraffin oil	0.01
acetyl chloride				F		75-36-5	≥99.0%	Sigma-Aldrich	00990-100ML	water	0.01
lactic acid				F		79-33-4	≥98%	Sigma-Aldrich	L1750-10G	water	0.01
α-pinene				F		80-56-8	98%	Sigma-Aldrich	147524-5ML	paraffin oil	0.01
2-ethylphenol				F		90-00-6	99%	Sigma-Aldrich	E44000-5G	paraffin oil	0.01
cumene	isopropylbenzene			F		98-82-8	analytical standard	Sigma-Aldrich	36698-1G	paraffin oil	0.01
acetophenone				F		98-86-2	99%	Sigma-Aldrich	A10701-100ML	paraffin oil	0.01	0.01
acetone				F		67-64-1	≥99.9%	Sigma-Aldrich	650501-1L	paraffin oil	0.01
